# Gene-environment interactions using a Bayesian whole genome regression model

**DOI:** 10.1101/797829

**Authors:** Matthew Kerin, Jonathan Marchini

## Abstract

The contribution of gene-environment (GxE) interactions for many human traits and diseases is poorly characterised. We propose a Bayesian whole genome regression model, LEMMA, for joint modeling of main genetic effects and gene-environment interactions in large scale datasets such as the UK Biobank, where many environmental variables have been measured. The method estimates a linear combination of environmental variables, called an environmental score (ES), that interacts with genetic markers throughout the genome, and provides a readily interpretable way to examine the combined effect of many environmental variables. The ES can be used both to estimate the proportion of phenotypic variance attributable to GxE effects, and also to test for GxE effects at genetic variants across the genome. GxE effects can induce heteroscedasticity in quantitative traits and LEMMA accounts for this using robust standard error estimates when testing for GxE effects. When applied to body mass index, systolic, diastolic and pulse pressure in the UK Biobank we estimate that 9.3%, 3.9%, 1.6% and 12.5% of phenotypic variance is explained by GxE interactions, and that low frequency variants explain most of this variance. We also identify 3 loci that interact with the estimated environmental scores (− log_10_ *p* > 7.3).
