## Supplementary Table 3 for "Gene-environment interactions using a Bayesian whole genome regression model"

### Sheet: Table S5  - logBMI
Supplementary Table 3: ﻿Summary statistics of the environment for participants in the top and bottom 5% of the environmental score for log(BMI).
The mean and standard deviation (in brackets) are shown for continuous variables, counts and proportions (in brackets) of each factor are shown for ordinal variables.
		Bottom 5%	Top 5%	Whole cohort
Mean hours of sleep
	Mean (SD)	7.18 (1.08)	7.41 (0.95)	7.28 (0.89)
	Median	7	7	7
Variance of hours of sleep
	Mean (SD)	1.02 (0.65)	0.86 (0.62)	0.81 (0.56)
	Median	0.796812	0.796812	0.796812
Hours of TV watched (per day)
	Mean (SD)	3.28 (1.68)	3.03 (1.92)	2.69 (1.49)
	Median	3	3	3
Current smoker
	Non-smoker	11,970 (85.15%)	10,006 (71.18%)	255,381 (90.83%)
	Current-smoker	2,088 (14.85%)	4,052 (28.82%)	25,768 (9.17%)
Walking (days per week)
	Mean (SD)	4.32 (2.29)	5.81 (1.93)	5.38 (1.94)
	Median	5	7	6
Moderate activity (days per week)
	Mean (SD)	2.56 (2.28)	4.11 (2.48)	3.59 (2.31)
	Median	2	4	3
Vigorous activity (days per week)
	Mean (SD)	0.81 (1.36)	2.40 (2.28)	1.84 (1.92)
	Median	0	2	1
Alcohol Intake (freq)
	Daily or almost daily	15 (0.11%)	6,801 (48.38%)	63,359 (22.54%)
	Three or four times a week	135 (0.96%)	2,200 (15.65%)	71,457 (25.42%)
	Once or twice a week	1,111 (7.90%)	1,750 (12.45%)	74,047 (26.34%)
	One to three times a month	2,497 (17.76%)	868 (6.17%)	30,468 (10.84%)
	Special occasions only	5,541 (39.42%)	1,258 (8.95%)	26,289 (9.35%)
	Never	4,759 (33.85%)	1,181 (8.40%)	15,529 (5.52%)
Townsend index
	Mean (SD)	0.91 (3.31)	-0.83 (3.87)	-1.74 (2.82)
	Median	0.818634	-2.1192	-2.47572
Age
	Mean (SD)	51.68 (7.40)	59.58 (8.05)	56.60 (8.02)
	Median	51	62	58
Gender
	Female	14,058 (100.00%)	6,961 (49.52%)	149,093 (53.03%)
	Male	0 (0.00%)	7,097 (50.48%)	132,056 (46.97%)
Added salt
	Always	708 (5.04%)	1,137 (8.09%)	10,787 (3.84%)
	Usually	1,339 (9.52%)	2,217 (15.77%)	31,282 (11.13%)
	Sometimes	3,564 (25.35%)	4,033 (28.69%)	77,515 (27.57%)
	Never/rarely	8,447 (60.09%)	6,671 (47.45%)	161,565 (57.47%)
Oily fish
	Once or more daily	11 (0.08%)	34 (0.24%)	434 (0.15%)
	5-6 times a week	57 (0.41%)	110 (0.78%)	1,646 (0.59%)
	2-4 times a week	1,611 (11.46%)	2,666 (18.96%)	47,084 (16.75%)
	Once a week	4,141 (29.46%)	5,369 (38.19%)	109,327 (38.89%)
	Less than once a week	5,411 (38.49%)	4,377 (31.14%)	95,265 (33.88%)
	Never	2,827 (20.11%)	1,502 (10.68%)	27,393 (9.74%)
Non oily fish
	Once or more daily	18 (0.13%)	20 (0.14%)	240 (0.09%)
	5-6 times a week	79 (0.56%)	49 (0.35%)	1,185 (0.42%)
	2-4 times a week	2,064 (14.68%)	2,199 (15.64%)	44,354 (15.78%)
	Once a week	6,092 (43.33%)	7,099 (50.50%)	144,461 (51.38%)
	Less than once a week	4,819 (34.28%)	3,986 (28.35%)	80,240 (28.54%)
	Never	986 (7.01%)	705 (5.01%)	10,669 (3.79%)
Processed meat
	Once or more daily	71 (0.51%)	133 (0.95%)	1,960 (0.70%)
	5-6 times a week	311 (2.21%)	491 (3.49%)	8,698 (3.09%)
	2-4 times a week	3,258 (23.18%)	3,851 (27.39%)	78,596 (27.96%)
	Once a week	3,997 (28.43%)	3,919 (27.88%)	84,905 (30.20%)
	Less than once a week	4,815 (34.25%)	4,234 (30.12%)	84,711 (30.13%)
	Never	1,606 (11.42%)	1,430 (10.17%)	22,279 (7.92%)
Poultry
	Once or more daily	58 (0.41%)	15 (0.11%)	411 (0.15%)
	5-6 times a week	448 (3.19%)	160 (1.14%)	4,790 (1.70%)
	2-4 times a week	6,937 (49.35%)	5,010 (35.64%)	131,376 (46.73%)
	Once a week	4,339 (30.86%)	5,654 (40.22%)	102,863 (36.59%)
	Less than once a week	1,415 (10.07%)	2,212 (15.73%)	28,765 (10.23%)
	Never	861 (6.12%)	1,007 (7.16%)	12,944 (4.60%)
Beef
	Once or more daily	6 (0.04%)	12 (0.09%)	76 (0.03%)
	5-6 times a week	10 (0.07%)	36 (0.26%)	300 (0.11%)
	2-4 times a week	1,188 (8.45%)	2,064 (14.68%)	31,510 (11.21%)
	Once a week	3,732 (26.55%)	4,875 (34.68%)	92,234 (32.81%)
	Less than once a week	7,033 (50.03%)	5,638 (40.11%)	131,540 (46.79%)
	Never	2,089 (14.86%)	1,433 (10.19%)	25,489 (9.07%)
Lamb
	Once or more daily	4 (0.03%)	8 (0.06%)	34 (0.01%)
	5-6 times a week	3 (0.02%)	6 (0.04%)	30 (0.01%)
	2-4 times a week	229 (1.63%)	566 (4.03%)	6,471 (2.30%)
	Once a week	2,092 (14.88%)	3,964 (28.20%)	63,171 (22.47%)
	Less than once a week	7,919 (56.33%)	7,148 (50.85%)	165,508 (58.87%)
	Never	3,811 (27.11%)	2,366 (16.83%)	45,935 (16.34%)
Pork
	Once or more daily	5 (0.04%)	5 (0.04%)	52 (0.02%)
	5-6 times a week	5 (0.04%)	14 (0.10%)	129 (0.05%)
	2-4 times a week	388 (2.76%)	544 (3.87%)	8,349 (2.97%)
	Once a week	2,661 (18.93%)	3,453 (24.56%)	63,696 (22.66%)
	Less than once a week	7,778 (55.33%)	7,705 (54.81%)	168,484 (59.93%)
	Never	3,221 (22.91%)	2,337 (16.62%)	40,439 (14.38%)
Cheese
	Once or more daily	507 (3.61%)	436 (3.10%)	10,304 (3.66%)
	5-6 times a week	1,174 (8.35%)	1,301 (9.25%)	28,629 (10.18%)
	2-4 times a week	5,712 (40.63%)	6,207 (44.15%)	133,257 (47.40%)
	Once a week	3,146 (22.38%)	3,096 (22.02%)	58,859 (20.94%)
	Less than once a week	2,950 (20.98%)	2,498 (17.77%)	43,615 (15.51%)
	Never	569 (4.05%)	520 (3.70%)	6,485 (2.31%)
Cooked veg
	Mean (SD)	2.28 (1.35)	2.72 (1.45)	2.58 (1.33)
	Median	2	3	2
Tea
	Mean (SD)	3.04 (2.70)	4.19 (2.84)	3.33 (2.47)
	Median	3	4	3
