## Supplementary Table 4 for "Gene-environment interactions using a Bayesian whole genome regression model"

### Sheet: Table S6 - SBP
Supplementary Table 4: ﻿Summary statistics of the environment for participants in the top and bottom 5% of the environmental score for SBP.
The mean and standard deviation (in brackets) are shown for continuous variables, counts and proportions (in brackets) of each factor are shown for ordinal variables.
		Bottom 5%	Top 5%	Whole cohort
Mean hours of sleep
	Mean (SD)	7.41 (0.98)	7.37 (0.95)	7.28 (0.89)
	Median	7	7	7
Variance of hours of sleep
	Mean (SD)	0.91 (0.61)	0.87 (0.61)	0.81 (0.56)
	Median	0.796812	0.796812	0.796812
Hours of TV watched (per day)
	Mean (SD)	2.94 (1.54)	3.20 (1.71)	2.69 (1.49)
	Median	3	3	3
Current smoker
	Non-smoker	14,022 (99.89%)	5,737 (40.87%)	255,018 (90.83%)
	Current-smoker	16 (0.11%)	8,301 (59.13%)	25,731 (9.17%)
Walking (days per week)
	Mean (SD)	5.43 (1.92)	5.69 (1.84)	5.38 (1.94)
	Median	6	7	6
Moderate activity (days per week)
	Mean (SD)	3.50 (2.38)	4.17 (2.36)	3.59 (2.31)
	Median	3	5	3
Vigorous activity (days per week)
	Mean (SD)	1.43 (1.84)	1.91 (2.13)	1.84 (1.92)
	Median	1	1	1
Waist circum
	Mean (SD)	84.52 (12.03)	95.21 (12.25)	89.87 (13.20)
	Median	83	95	89
Alcohol Intake (freq)
	Daily or almost daily	0 (0.00%)	8,868 (63.17%)	63,271 (22.54%)
	Three or four times a week	0 (0.00%)	3,049 (21.72%)	71,378 (25.42%)
	Once or twice a week	232 (1.65%)	1,643 (11.70%)	73,959 (26.34%)
	One to three times a month	1,704 (12.14%)	318 (2.27%)	30,409 (10.83%)
	Special occasions only	5,939 (42.31%)	129 (0.92%)	26,235 (9.34%)
	Never	6,163 (43.90%)	31 (0.22%)	15,497 (5.52%)
Townsend index
	Mean (SD)	-2.90 (1.92)	1.20 (3.39)	-1.74 (2.82)
	Median	-3.22619	1.26566	-2.47572
Age
	Mean (SD)	64.43 (3.49)	62.98 (4.14)	56.59 (8.02)
	Median	65	63	58
Gender
	Female	12,841 (91.47%)	3,722 (26.51%)	148,857 (53.02%)
	Male	1,197 (8.53%)	10,316 (73.49%)	131,892 (46.98%)
Added salt
	Always	293 (2.09%)	1,287 (9.17%)	10,772 (3.84%)
	Usually	1,134 (8.08%)	2,644 (18.83%)	31,242 (11.13%)
	Sometimes	3,243 (23.10%)	4,259 (30.34%)	77,414 (27.57%)
	Never/rarely	9,368 (66.73%)	5,848 (41.66%)	161,321 (57.46%)
Oily fish
	Once or more daily	25 (0.18%)	28 (0.20%)	434 (0.15%)
	5-6 times a week	99 (0.71%)	120 (0.85%)	1,644 (0.59%)
	2-4 times a week	3,124 (22.25%)	2,506 (17.85%)	47,000 (16.74%)
	Once a week	5,775 (41.14%)	5,311 (37.83%)	109,174 (38.89%)
	Less than once a week	3,835 (27.32%)	4,714 (33.58%)	95,145 (33.89%)
	Never	1,180 (8.41%)	1,359 (9.68%)	27,352 (9.74%)
Non oily fish
	Once or more daily	16 (0.11%)	13 (0.09%)	240 (0.09%)
	5-6 times a week	57 (0.41%)	55 (0.39%)	1,185 (0.42%)
	2-4 times a week	2,394 (17.05%)	2,118 (15.09%)	44,273 (15.77%)
	Once a week	7,419 (52.85%)	7,380 (52.57%)	144,258 (51.38%)
	Less than once a week	3,610 (25.72%)	3,977 (28.33%)	80,143 (28.55%)
	Never	542 (3.86%)	495 (3.53%)	10,650 (3.79%)
Processed meat
	Once or more daily	58 (0.41%)	205 (1.46%)	1,956 (0.70%)
	5-6 times a week	217 (1.55%)	780 (5.56%)	8,684 (3.09%)
	2-4 times a week	2,506 (17.85%)	5,157 (36.74%)	78,490 (27.96%)
	Once a week	3,978 (28.34%)	4,052 (28.86%)	84,789 (30.20%)
	Less than once a week	5,403 (38.49%)	3,194 (22.75%)	84,588 (30.13%)
	Never	1,876 (13.36%)	650 (4.63%)	22,242 (7.92%)
Poultry
	Once or more daily	33 (0.24%)	8 (0.06%)	408 (0.15%)
	5-6 times a week	278 (1.98%)	130 (0.93%)	4,779 (1.70%)
	2-4 times a week	6,234 (44.41%)	4,973 (35.43%)	131,200 (46.73%)
	Once a week	5,166 (36.80%)	5,984 (42.63%)	102,716 (36.59%)
	Less than once a week	1,601 (11.40%)	2,396 (17.07%)	28,718 (10.23%)
	Never	726 (5.17%)	547 (3.90%)	12,928 (4.60%)
Beef
	Once or more daily	4 (0.03%)	12 (0.09%)	76 (0.03%)
	5-6 times a week	11 (0.08%)	48 (0.34%)	299 (0.11%)
	2-4 times a week	1,109 (7.90%)	2,475 (17.63%)	31,462 (11.21%)
	Once a week	3,672 (26.16%)	5,195 (37.01%)	92,099 (32.80%)
	Less than once a week	7,141 (50.87%)	5,580 (39.75%)	131,367 (46.79%)
	Never	2,101 (14.97%)	728 (5.19%)	25,446 (9.06%)
Lamb
	Once or more daily	2 (0.01%)	6 (0.04%)	34 (0.01%)
	5-6 times a week	5 (0.04%)	4 (0.03%)	30 (0.01%)
	2-4 times a week	293 (2.09%)	629 (4.48%)	6,456 (2.30%)
	Once a week	2,928 (20.86%)	4,278 (30.47%)	63,078 (22.47%)
	Less than once a week	7,867 (56.04%)	7,368 (52.49%)	165,291 (58.88%)
	Never	2,943 (20.96%)	1,753 (12.49%)	45,860 (16.33%)
Pork
	Once or more daily	3 (0.02%)	10 (0.07%)	52 (0.02%)
	5-6 times a week	2 (0.01%)	17 (0.12%)	129 (0.05%)
	2-4 times a week	294 (2.09%)	688 (4.90%)	8,334 (2.97%)
	Once a week	2,811 (20.02%)	4,089 (29.13%)	63,605 (22.66%)
	Less than once a week	8,013 (57.08%)	7,706 (54.89%)	168,254 (59.93%)
	Never	2,915 (20.77%)	1,528 (10.88%)	40,375 (14.38%)
Cheese
	Once or more daily	511 (3.64%)	487 (3.47%)	10,296 (3.67%)
	5-6 times a week	1,195 (8.51%)	1,421 (10.12%)	28,584 (10.18%)
	2-4 times a week	5,794 (41.27%)	6,782 (48.31%)	133,090 (47.41%)
	Once a week	3,115 (22.19%)	2,941 (20.95%)	58,772 (20.93%)
	Less than once a week	2,869 (20.44%)	2,018 (14.38%)	43,535 (15.51%)
	Never	554 (3.95%)	389 (2.77%)	6,472 (2.31%)
Cooked veg
	Mean (SD)	2.74 (1.30)	2.61 (1.42)	2.58 (1.33)
	Median	3	2	2
Tea
	Mean (SD)	3.70 (2.56)	3.11 (2.54)	3.33 (2.47)
	Median	4	3	3
