## Supplementary Table 6 for "Gene-environment interactions using a Bayesian whole genome regression model"

### Sheet: Sheet1
Supplementary Table 6: Effect sizes, standard errors and p-values of all covariates used in a 'vanilla GWAS' analysis of the three SNP-traits with genome wide significance in the LEMMA analysis of the UK Biobank
Environments, phenotypes and dosages have not been normalised, so effect sizes are reported on the raw scale.
	rs539515 on logBMI			rs2153960 on logBMI			rs8090962 on DBP
Effect	Effect size	Standard error	p.value	Effect size	Standard error	p.value	Effect size	Standard error	p.value
(Intercept)	3.00451	0.13706	2.00543e-106	2.98457	0.137225	8.53255e-105	-11.7474	9.31803	0.207412
sleep	-0.030961	0.00247353	6.16935e-36	-0.029571	0.00249477	2.10892e-32	0.34116	0.167349	0.0414895
sleep_sd	0.0297869	0.00387475	1.50582e-14	0.0298827	0.00387624	1.27014e-14	0.407573	0.262559	0.120589
tv	0.0257192	0.00149806	4.95557e-66	0.0247939	0.00151255	2.3246e-60	1.18761	0.102775	7.04563e-31
current_smoker	0.0311898	0.00700053	8.37895e-06	0.0356086	0.00706325	4.62434e-07	1.27815	0.480172	0.00777136
pa_freq_walking	0.00765778	0.00114695	2.44897e-11	0.00741715	0.00114837	1.05678e-10	0.109509	0.0778274	0.159408
pa_freq_moderate	-0.00304449	0.00109089	0.00525758	-0.00290149	0.00109174	0.00786842	-0.178205	0.0738575	0.01583
pa_freq_vigorous	-0.0117345	0.00125875	1.14578e-20	-0.0112635	0.00126272	4.68812e-19	-0.532809	0.0854731	4.56372e-10
waist_circum	#N/A	#N/A	#N/A	#N/A	#N/A	#N/A	0.265611	0.0133127	1.67033e-88
alcohol_freq	-0.0159216	0.00150938	5.22268e-26	-0.0147125	0.00153347	8.51925e-22	1.44212	0.102262	3.81909e-45
townsend_index	-0.000768436	0.000730481	0.29282	-0.00101265	0.000732462	0.16681	0.172022	0.0494871	0.000508838
age	0.00930351	0.00789191	0.238452	0.00970841	0.00789491	0.218808	1.69922	0.53369	0.00145312
sleep_x_age	0.000450276	4.21776e-05	1.338e-26	0.000425866	4.25513e-05	1.41416e-23	-0.0013749	0.0028527	0.62983
sleep_sd_x_age	-0.000325985	6.61739e-05	8.38944e-07	-0.00032231	6.62015e-05	1.12445e-06	-0.00462196	0.00448254	0.302493
tv_x_age	-0.000165724	2.54267e-05	7.15101e-11	-0.000147751	2.57423e-05	9.49912e-09	-0.0138552	0.00174381	1.94307e-15
current_smoker_x_age	-0.0010762	0.000123429	2.81771e-18	-0.00113272	0.000124008	6.63203e-20	-0.0413373	0.00867631	1.89519e-06
pa_freq_walking_x_age	-0.00019467	1.99467e-05	1.69328e-22	-0.000191641	1.99617e-05	8.02229e-22	0.000378414	0.00135892	0.780654
pa_freq_moderate_x_age	1.52836e-06	1.85793e-05	0.934439	-1.899e-06	1.86003e-05	0.918681	0.00271396	0.00125862	0.0310614
pa_freq_vigorous_x_age	0.000146575	2.14939e-05	9.16286e-12	0.000137915	2.15717e-05	1.62539e-10	0.00734786	0.00145888	4.74024e-07
waist_circum_x_age	#N/A	#N/A	#N/A	#N/A	#N/A	#N/A	-0.00323789	0.000221624	2.53396e-48
alcohol_freq_x_age	0.000160396	2.56261e-05	3.87783e-10	0.00013677	2.61565e-05	1.70645e-07	-0.0148888	0.00176182	2.90643e-17
townsend_index_x_age	4.35479e-05	1.26684e-05	0.000587158	5.03254e-05	1.27505e-05	7.91747e-05	-0.00323282	0.000858333	0.000165656
age_x_age	-0.000126864	0.000144066	0.378538	-0.000130186	0.000144121	0.36636	-0.0118092	0.00974511	0.225587
gender	0.116751	0.195931	0.551256	0.122616	0.196038	0.531661	8.90592	13.2537	0.501612
sleep_x_gender	0.00254433	0.000664589	0.000128993	0.00293196	0.000670291	1.21944e-05	-0.129655	0.0449121	0.00389135
sleep_sd_x_gender	-0.000223622	0.0010528	0.83179	-0.00147453	0.00108489	0.1741	0.0177746	0.0719979	0.805004
tv_x_gender	0.00380055	0.000397633	1.21045e-21	0.00339679	0.000407207	7.35655e-17	-0.0714645	0.0273244	0.00891249
current_smoker_x_gender	-0.00510679	0.00201821	0.0113952	-0.00652583	0.00204511	0.00141827	0.160236	0.136701	0.24113
pa_freq_walking_x_gender	-0.00318443	0.000318898	1.776e-23	-0.00271978	0.000336432	6.28219e-16	-7.66027e-08	0.0216089	0.999997
pa_freq_moderate_x_gender	-0.00113494	0.000298966	0.000146943	-0.00102409	0.000300034	0.000642016	0.0513865	0.0202605	0.0112041
pa_freq_vigorous_x_gender	-0.000856343	0.000347085	0.0136163	-0.000496895	0.00035528	0.161934	0.0423011	0.0235059	0.0719252
waist_circum_x_gender	#N/A	#N/A	#N/A	#N/A	#N/A	#N/A	0.00221954	0.00354318	0.531036
alcohol_freq_x_gender	-0.00942811	0.000427686	1.33262e-107	-0.00781846	0.000554985	4.68394e-45	-0.0866776	0.029744	0.00356722
townsend_index_x_gender	0.00295142	0.000209985	7.39441e-45	0.00244338	0.000238837	1.46488e-24	-0.0584572	0.0139776	2.88762e-05
age_x_gender	0.00425391	0.0108831	0.69589	0.0037216	0.0108871	0.732476	0.622274	0.736078	0.397893
added_salt	0.00783916	0.000350028	5.41474e-111	0.007932	0.000350818	4.36235e-113	-0.655359	0.0237084	5.79e-168
oily_fish	-0.00101941	0.000353075	0.00388694	-0.00104194	0.000353212	0.00317913	-0.0274545	0.0239006	0.250683
non_oily_fish	0.00302295	0.000406287	1.00643e-13	0.00298832	0.000406646	2.00674e-13	0.155489	0.0274986	1.56496e-08
processed_meat	0.00858677	0.000315559	7.78306e-163	0.00850577	0.000315963	2.03763e-159	0.0422628	0.0214208	0.0484982
poultry	0.0117212	0.0003626	8.13047e-229	0.0115395	0.000364392	1.05643e-219	0.0232357	0.0245752	0.344407
beef	0.00960118	0.000410889	1.21257e-120	0.00967541	0.000411277	2.95375e-122	0.161036	0.0279552	8.39556e-09
lamb	0.000928606	0.000493809	0.0600417	0.000971697	0.000494371	0.0493549	-0.196103	0.0334226	4.43211e-09
pork	0.00744135	0.000481858	8.8441e-54	0.00739211	0.000482156	4.95854e-53	0.0242323	0.0326038	0.457339
cheese	-0.0045865	0.000277141	1.73178e-61	-0.00469187	0.000278098	7.86916e-64	-0.0408932	0.0187758	0.029409
cooked_veg	0.00587764	0.000220891	8.40096e-156	0.00592595	0.000221058	4.2185e-158	0.0162099	0.0150333	0.280915
tea	-0.0024872	0.000115961	5.69161e-102	-0.00239757	0.000117745	4.19675e-92	-0.0011013	0.00789123	0.889008
geno_chip_BiLEVE	0.0126141	0.000924379	2.20039e-42	0.0126709	0.000924722	1.01415e-42	0.0625584	0.0625408	0.317175
bmi	#N/A	#N/A	#N/A	#N/A	#N/A	#N/A	0.591324	0.00887554	#VALUE!
age_xx3	2.54944e-07	8.68173e-07	0.769021	2.78526e-07	8.68503e-07	0.74844	1.01273e-05	5.87238e-05	0.863079
gender_x_age_xx2	-6.67558e-05	0.000199246	0.737594	-5.59339e-05	0.000199321	0.779	-0.0156226	0.0134768	0.246368
gender_x_age_xx3	4.48392e-07	1.20213e-06	0.70915	3.85314e-07	1.20258e-06	0.748661	0.000119458	8.13128e-05	0.141803
genetic_PC1	-0.000137984	0.00018566	0.457355	-0.000129994	0.000185732	0.483988	0.000287081	0.0125551	0.981757
genetic_PC2	-9.68289e-05	0.000192714	0.615352	-9.40935e-05	0.000192786	0.6255	0.0219354	0.0130324	0.0923481
genetic_PC3	0.000138879	0.000186858	0.457342	0.000139762	0.000186934	0.454671	-0.0256858	0.0126366	0.0420888
genetic_PC4	0.000613579	0.000142384	1.63806e-05	0.000635246	0.000142439	8.20726e-06	0.00570515	0.0096298	0.553551
genetic_PC5	0.000269931	6.23126e-05	1.47895e-05	0.000264311	6.23369e-05	2.23544e-05	-0.0129833	0.00421723	0.00207972
genetic_PC6	-0.000117898	0.000178378	0.50865	-0.000110363	0.000178446	0.536266	-0.00705372	0.0120629	0.55872
genetic_PC7	0.000250652	0.000160011	0.117241	0.000260294	0.000160073	0.103931	-0.00350367	0.010822	0.746123
genetic_PC8	-0.000336767	0.0001605	0.0358852	-0.000349713	0.000160559	0.0294003	0.0492436	0.0108544	5.71542e-06
genetic_PC9	-0.000635559	6.4824e-05	1.08722e-22	-0.000631185	6.48509e-05	2.20158e-22	0.0039818	0.00438552	0.36391
genetic_PC10	-0.0003019	0.000154283	0.0503726	-0.000301159	0.000154343	0.0510304	-0.00548596	0.0104341	0.599048
genetic_PC11	0.000295549	0.000115085	0.0102265	0.000302329	0.00011513	0.00864009	-0.0288143	0.00778394	0.000214147
genetic_PC12	-3.93241e-05	0.000153942	0.798377	-3.04237e-05	0.000154002	0.843394	0.0405895	0.0104124	9.69392e-05
genetic_PC13	1.46097e-06	0.000176244	0.993386	-6.11108e-06	0.000176314	0.972351	-0.0301389	0.011919	0.0114513
genetic_PC14	-0.00031963	9.265e-05	0.000560956	-0.000305258	9.26818e-05	0.000989185	0.0533471	0.00626893	1.7514e-17
genetic_PC15	0.00023649	0.000163174	0.14725	0.000246265	0.000163234	0.131387	0.0167704	0.0110346	0.128561
genetic_PC16	-0.000238276	9.63966e-05	0.0134428	-0.00024701	9.64321e-05	0.010423	0.0148336	0.00651875	0.0228748
genetic_PC17	-0.000106197	0.000142541	0.456257	-0.000125438	0.00014259	0.379017	-0.0119285	0.00963975	0.215929
genetic_PC18	6.17762e-06	9.65284e-05	0.948972	1.20624e-05	9.65644e-05	0.90059	0.0100639	0.0065288	0.123207
genetic_PC19	-7.38875e-05	9.81806e-05	0.451711	-7.05389e-05	9.82182e-05	0.472643	-0.0189231	0.00663897	0.00436801
genetic_PC20	0.000728353	9.89523e-05	1.83522e-13	0.000733098	9.89891e-05	1.30674e-13	0.0427628	0.00669313	1.67166e-10
g	0.0074403	0.000495121	5.09648e-51	0.00215207	0.000443199	1.1999e-06	-0.000400318	0.0273773	0.988334
eta:g	-0.0224571	0.00296009	3.29365e-14	-0.0179923	0.00264628	1.05496e-11	0.534961	0.0977687	4.46122e-08
